# MassBank Human: The annotated human metabolome

**DOI:** 10.64898/2026.10.10.758200

**Authors:** Fumio Matsuda, Ryosuke Hayasaka, Taihei Torigoe, Masatomo Takahashi, Yushi Takahashi, Akiyasu C. Yoshizawa, Hiroshi Tsugawa, Shujiro Okuda, Steffen Neumann, Emma L. Schymanski, Yoshihiro Izumi, Akiyoshi Hirayama

## Abstract

Mass spectrometry-based metabolomics is essential for deciphering human metabolic functions and metabolite dark matter. However, the dark matter of the human metabolome is intricately hidden. Therefore, we developed MassBank Human, a curated library that distills 36,512,540 MS2 spectra from 76 public human datasets into 203,886 high-quality spectra via spectral averaging, recalibration, and filtering to achieve high mass accuracy. We further used three metabolite annotation tools and developed a Zipf-Bayesian rank aggregation framework to aggregate their rankings with false discovery rate control. This framework assigned molecular formulas, chemical classes, and planar structures to 55,564, 22,619, and 14,198 spectra, respectively. Approximately half of the annotated structures potentially originated from food, pollutants, or gut microbiota. In a metabolome analysis of colorectal cancer cells, MassBank Human doubled structural annotation coverage (10.6% to 21.2%), identifying acetylated polyamines as markers of metabolic rewiring. This community resource provides an annotated foundation for exploring human metabolomes.
