## Supplementary material for "MassBank Human: The annotated human metabolome": Data S5 RecoredTemplate.txt

PARAMETER:	ms1_mz_raw_thres	1.5
PARAMETER:	ms2_mz_raw_thres	8
PARAMETER:	ms1_mz_averaged_thres	0.75
PARAMETER:	ms2_mz_averaged_thres	4
PARAMETER:	retentiontime_thres	1.5
PARAMETER:	dotproduct_thres	0.9
PARAMETER:	ms1_mz_correction	[(0, -20), (65.34666716191401, -7.798223487441572), (95.7115866297117, -2.2164256838345873), (137.85048230506223, 2.482757781179227), (190.64643434170497, 1.5805521085631864), (256.97026492238103, 2.0434311917110035), (900, 1.8406599289898224)]
PARAMETER:	ms2_mz_correction	[(0, -20), (65.85163969071122, -9.742892273871496), (92.15268734059067, -4.120457736723138), (133.89736293588, 0.6849169851694156), (900, 0.5057764676935759)]
PARAMETER:	size_minimum	10
PARAMETER:	accession_stem	MSBNK-SMB_Measured-HSA001
PARAMETER:	mode	unitmass
PARAMETER:	unitmass_start	70
PARAMETER:	unitmass_end	1200
RECORD_TITLE:	*	Averaged data
AUTHORS:	*	Shin-MassBank project
LICENSE:	*	CC BY-NC-SA
PUBLICATION:	*	Shin-MassBank project in preparation
COMMENT:	*	This is an averaged mass spectra data created by averaging product ion scan data obtained from the following DDA dataset.
COMMENT:	REPOSITORY	MB-POST
COMMENT:	DATASET_ID	MPST000004
COMMENT:	DATASET_TITLE	Annotation of various metabolites in SRM 1950 human serum
COMMENT:	DATASET_AUTHORS	Masatomo Takahashi, Yoshihiro Izumi, Kyushu University
COMMENT:	DATASET_PUBLICATION	N/A
COMMENT:	DATASET_PUBLICATION_PMID	N/A
CH$NAME:	*	Uncharacterized
CH$COMPOUND_CLASS:	*	Uncharacterized
CH$FORMULA:	*	C39H42O2
CH$EXACT_MASS:	*	542.31848
CH$SMILES:	*	CCCC#Cc1cc(C#CCCC)cc(C#Cc2cc(C#CC(C)(C)C)c(cc2C#CC(C)(C)C)C2OCCO2)c1
CH$IUPAC:	*	InChI=1S/C39H42O2/c1-9-11-13-15-30-25-31(16-14-12-10-2)27-32(26-30)17-18-33-28-35(20-22-39(6,7)8)36(37-40-23-24-41-37)29-34(33)19-21-38(3,4)5/h25-29,37H,9-12,23-24H2,1-8H3
CH$LINK:	PUBCHEM	CID:11353257
SP$SCIENTIFIC_NAME:	*	Homo sapiens
SP$LINK:	*	NCBI-TAXONOMY 9606
SP$SAMPLE:	*	Plasma
AC$INSTRUMENT:	*	Nexera X2 UHPLC system, Shimadzu - Q Exactive Orbitrap, Thermo Scientific
AC$INSTRUMENT_TYPE:	*	LC-ESI-QFT
AC$MASS_SPECTROMETRY:	MS_TYPE	MS2
AC$MASS_SPECTROMETRY:	ION_MODE	POSITIVE
AC$MASS_SPECTROMETRY:	COLLISION_ENERGY	20 V
AC$MASS_SPECTROMETRY:	COLLISION_GAS	N2
AC$MASS_SPECTROMETRY:	FRAGMENTATION_MODE	CID
AC$MASS_SPECTROMETRY:	ION_SPRAY_VOLTAGE	4.0 kV
AC$MASS_SPECTROMETRY:	IONIZATION	ESI
AC$CHROMATOGRAPHY:	COLUMN_NAME	GL-HilicAex 2.1 x 150 mm, 5 mm (Resonac)
AC$CHROMATOGRAPHY:	FLOW_GRADIENT	B conc(%). 0 min: 95, 0.5 min: 95, 15.5 min: 40, 16.5 min: 0, 26.5 min: 0, 27.5 min: 95, 35 min: 95.
AC$CHROMATOGRAPHY:	FLOW_RATE	0.4 mL/min
AC$CHROMATOGRAPHY:	SOLVENT	A 40 mM ammonium bicarbonate in H2O (pH 9.8)
AC$CHROMATOGRAPHY:	SOLVENT	B Acetonitrile
