## Supplementary material for "MassBank Human: The annotated human metabolome": Data S9 Non-matching cases for compound class..csv

Data S7 Incorrect annotations of class in the spectral search result. Query spectra: MassBank records. Spectral liblary: GNPS. Self hits were removed from the results.
MS type	MassBank ID	Threshold for spetral entropy	Query ClassyFire	Hit ClassyFire	Reason for mistakes
FT	PEA024314	0.7	1-hydroxy-2-unsubstituted benzenoids	Acetanilides
TOF	PRP029402	0.7	1-hydroxy-2-unsubstituted benzenoids	Phenylpropanoic acids
TOF	PRP004501	0.7	1-hydroxy-4-unsubstituted benzenoids	2(hydroxyphenyl)acetic acids
TOF	PRP004502	0.7	1-hydroxy-4-unsubstituted benzenoids	2(hydroxyphenyl)acetic acids
TOF	PRP004503	0.7	1-hydroxy-4-unsubstituted benzenoids	2(hydroxyphenyl)acetic acids
TOF	PRP015601	0.7	1-hydroxy-4-unsubstituted benzenoids	2(hydroxyphenyl)acetic acids
TOF	PAU205302	0.7	2-benzopyrans	Estrogens and derivatives
TOF	PAU205305	0.7	2-benzopyrans	Estrogens and derivatives
TOF	PAU158302	0.7	2,2-dimethyl-1-benzopyrans	Aromatic monoterpenoids
TOF	PBML01285	0.7	2'-Hydroxychalcones	Flavanones	Flavonoids
TOF	PBML01291	0.7	2'-Hydroxychalcones	Flavanones	Flavonoids
TOF	PPR302702	0.7	2'-Hydroxychalcones	Flavanones	Flavonoids
TOF	PPR302722	0.7	2'-Hydroxychalcones	Flavanones	Flavonoids
TOF	PPR302742	0.7	2'-Hydroxychalcones	Flavanones	Flavonoids
TOF	PRP004601	0.7	2(hydroxyphenyl)acetic acids	1-hydroxy-4-unsubstituted benzenoids
TOF	PRP015501	0.7	2(hydroxyphenyl)acetic acids	1-hydroxy-2-unsubstituted benzenoids
FT	PCE000109	0.7	3-prenylated chalcones	8-prenylated flavanones	Flavonoids
FT	PCE000111	0.7	3-prenylated chalcones	8-prenylated flavanones	Flavonoids
TOF	PBML01611	0.7	3'-O-methylated flavonoids	7-O-methylated flavonoids	Flavonoids
TOF	PBML01758	0.7	3'-O-methylated flavonoids	Flavonols	Flavonoids
TOF	PPR310765	0.7	3'-prenylated flavanones	8-prenylated flavanones	Flavonoids
TOF	PRP012703	0.7	3',5'-cyclic purine nucleotides	2',3'-cyclic purine nucleotides
FT	PUF404203	0.7	4-hydroxycoumarins	Homoisoflavones	Flavonoids
FT	PUF404204	0.7	4-hydroxycoumarins	Homoisoflavones	Flavonoids
TOF	PAU241504	0.7	4-hydroxycoumarins	Homoisoflavones	Flavonoids
TOF	PBML00818	0.7	4'-O-methylated flavonoids	7-O-methylated flavonoids	Flavonoids
TOF	PPR302122	0.7	4'-O-methylated flavonoids	7-O-methylated flavonoids	Flavonoids
TOF	PPR302134	0.7	4'-O-methylated flavonoids	7-O-methylated flavonoids	Flavonoids
TOF	PPR302144	0.7	4'-O-methylated flavonoids	7-O-methylated flavonoids	Flavonoids
TOF	PPR302282	0.7	4'-O-methylated flavonoids	7-O-methylated flavonoids	Flavonoids
TOF	PPR302305	0.7	4'-O-methylated flavonoids	7-O-methylated flavonoids	Flavonoids
TOF	PPR302888	0.7	4'-O-methylated flavonoids	3'-O-methylated flavonoids	Flavonoids
TOF	PBML00163	0.7	4'-O-methylisoflavones	Flavonols	Flavonoids
TOF	PPR302093	0.7	4'-O-methylisoflavones	7-O-methylated flavonoids	Flavonoids
TOF	PBML00719	0.7	5-methoxypsoralens	8-methoxypsoralens
TOF	PBML01652	0.7	6,7-dihydroxycoumarins	7,8-dihydroxycoumarins
TOF	PPR303111	0.7	6,7-dihydroxycoumarins	7,8-dihydroxycoumarins
TOF	PBML00359	0.7	7-hydroxycoumarins	Hydroxycoumarins
TOF	PPR100472	0.7	7-hydroxycoumarins	Hydroxycoumarins
TOF	PPR303120	0.7	7-hydroxycoumarins	Hydroxycoumarins
TOF	PPR303152	0.7	7-hydroxycoumarins	Hydroxycoumarins
TOF	PPR303568	0.7	7-hydroxycoumarins	Hydroxycoumarins
TOF	PPR303576	0.7	7-hydroxycoumarins	Hydroxycoumarins
TOF	PPR310496	0.7	7-hydroxycoumarins	Hydroxycoumarins
TOF	PPR311073	0.7	7-hydroxycoumarins	Hydroxycoumarins
TOF	PPT112480	0.7	7-hydroxycoumarins	Hydroxycoumarins
TOF	PPR304056	0.7	7-hydroxyflavonoids	Hydroxyanthraquinones
TOF	PBML00756	0.7	7-O-methylated flavonoids	3'-O-methylated flavonoids	Flavonoids
TOF	PBML01490	0.7	7-O-methylated flavonoids	2'-Hydroxychalcones	Flavonoids
TOF	PPR302352	0.7	7-O-methylated flavonoids	Flavanones	Flavonoids
TOF	PPR302375	0.7	7-O-methylated flavonoids	Flavanones	Flavonoids
TOF	PPR302395	0.7	7-O-methylated flavonoids	Flavanones	Flavonoids
TOF	PBML00827	0.7	7-O-methylisoflavones	6-O-methylated flavonoids	Flavonoids
TOF	PBML00837	0.7	7-O-methylisoflavones	6-O-methylated flavonoids	Flavonoids
TOF	PPR100473	0.7	7,8-dihydroxycoumarins	6,7-dihydroxycoumarins
TOF	PPR303079	0.7	7,8-dihydroxycoumarins	6,7-dihydroxycoumarins
TOF	PPR303099	0.7	7,8-dihydroxycoumarins	6,7-dihydroxycoumarins
TOF	PPR311071	0.7	7,8-dihydroxycoumarins	6,7-dihydroxycoumarins
TOF	PPT112490	0.7	7,8-dihydroxycoumarins	6,7-dihydroxycoumarins
TOF	PPR303578	0.7	8-O-methylated flavonoids	7-O-methylated flavonoids	Flavonoids
TOF	PPR303582	0.7	8-O-methylated flavonoids	7-O-methylated flavonoids	Flavonoids
TOF	PPR303586	0.7	8-O-methylated flavonoids	7-O-methylated flavonoids	Flavonoids
TOF	PPR310766	0.7	8-prenylated flavanones	8-prenylated isoflavanones	Flavonoids
TOF	PPR310772	0.7	8-prenylated flavanones	3'-prenylated flavanones	Flavonoids
TOF	PPR310757	0.7	8-prenylated isoflavanones	8-prenylated flavanones	Flavonoids
TOF	PPT101630	0.7	Acyl cholines	Straight chain fatty acids
TOF	PPT101633	0.7	Acyl cholines	Straight chain fatty acids
TOF	PAU252301	0.7	Alkaloids and derivatives	Morphinans
TOF	PPR100215	0.7	Alpha amino acids	L-alpha-amino acids
TOF	PPT103800	0.7	Alpha amino acids	L-alpha-amino acids
TOF	PAU288201	0.7	Alpha carbolines	Beta carbolines
TOF	PAU288202	0.7	Alpha carbolines	Beta carbolines
TOF	PAU288203	0.7	Alpha carbolines	Beta carbolines
TOF	PAU288205	0.7	Alpha carbolines	Gamma carbolines
TOF	PAU288206	0.7	Alpha carbolines	Beta carbolines
TOF	PPT104290	0.7	Anthocyanidin-3-O-glycosides	Flavonoid-7-O-glycosides	Flavonoids
TOF	PPT108350	0.7	Anthocyanidin-3-O-glycosides	Aurone O-glycosides	Flavonoids
TOF	PPT108400	0.7	Anthocyanidin-3-O-glycosides	Flavonoid-7-O-glycosides	Flavonoids
TOF	PPT112170	0.7	Anthocyanidin-3-O-glycosides	Flavonoid-3-O-glycosides	Flavonoids
TOF	PPT112180	0.7	Anthocyanidin-3-O-glycosides	Flavonoid-3-O-glycosides	Flavonoids
TOF	PPT112210	0.7	Anthocyanidin-3-O-glycosides	Flavonoid-7-O-glycosides	Flavonoids
TOF	PPT112230	0.7	Anthocyanidin-3-O-glycosides	Flavonoid-3-O-glycosides	Flavonoids
TOF	PPT104080	0.7	Anthocyanidin-5-O-glycosides	Flavonoid-7-O-glycosides	Flavonoids
TOF	PPT108340	0.7	Anthocyanidin-5-O-glycosides	Flavonoid-7-O-glycosides	Flavonoids
TOF	PAU222101	0.7	Anthracenes	Dibenzocycloheptenes
TOF	PPR302863	0.7	Anthraquinones	Flavones	Flavonoids
TOF	PPR302869	0.7	Anthraquinones	Hydroxyanthraquinones
TOF	PPR302875	0.7	Anthraquinones	Flavones	Flavonoids
TOF	PPR302899	0.7	Anthraquinones	Flavones	Flavonoids
TOF	PPR302911	0.7	Anthraquinones	Flavones	Flavonoids
TOF	PPR302917	0.7	Anthraquinones	Hydroxyanthraquinones
TOF	PPR302923	0.7	Anthraquinones	Flavones
TOF	PPR300598	0.7	Aporphines	6,6a-secoaporphines
TOF	PPR302931	0.7	Aurone O-glycosides	Flavonoid O-glycosides	Flavonoids
TOF	PPR302936	0.7	Aurone O-glycosides	Flavonoid O-glycosides	Flavonoids
TOF	PPR302951	0.7	Aurone O-glycosides	Flavonoid-7-O-glycosides	Flavonoids
TOF	PPR302956	0.7	Aurone O-glycosides	Flavonoid-7-O-glycosides	Flavonoids
TOF	PPR302976	0.7	Aurone O-glycosides	Flavonoid-7-O-glycosides	Flavonoids
TOF	PAU251602	0.7	Benzene and substituted derivatives	Napelline-type diterpenoid alkaloids
TOF	PCO000432	0.7	Benzenesulfonamides	Azobenzenes
TOF	PCO000433	0.7	Benzenesulfonamides	Azobenzenes
TOF	PCO000435	0.7	Benzenesulfonamides	Azobenzenes
TOF	PAU200304	0.7	Benzimidazoles	Benzotriazoles
TOF	PAU200310	0.7	Benzimidazoles	Benzotriazoles
TOF	PAU200311	0.7	Benzimidazoles	Benzotriazoles
TOF	PAN123202	0.7	Benzoic acid esters	Phenyl methylcarbamates
TOF	PAU246602	0.7	Benzoic acid esters	Phenyl methylcarbamates
TOF	PAU246603	0.7	Benzoic acid esters	Phenyl methylcarbamates
TOF	PAU224002	0.7	Benzotriazoles	Benzimidazoles
TOF	PAU224003	0.7	Benzotriazoles	Benzimidazoles
TOF	PAU224008	0.7	Benzotriazoles	Benzimidazoles
TOF	PAU224009	0.7	Benzotriazoles	Benzimidazoles
TOF	PPR301421	0.7	Benzylisoquinolines	Protoberberine alkaloids and derivatives
TOF	PPR301436	0.7	Benzylisoquinolines	Protoberberine alkaloids and derivatives
TOF	PPR100216	0.7	Beta amino acids and derivatives	Alanine and derivatives
TOF	PPR100282	0.7	Beta amino acids and derivatives	Methionine and derivatives
TOF	PPT103810	0.7	Beta amino acids and derivatives	Alanine and derivatives
TOF	PPT106090	0.7	Beta amino acids and derivatives	Methionine and derivatives
TOF	PAU288304	0.7	Beta carbolines	Alpha carbolines
TOF	PAU288305	0.7	Beta carbolines	Gamma carbolines
TOF	PRP007601	0.7	Bile acids, alcohols and derivatives	Monohydroxy bile acids, alcohols and derivatives
TOF	PRP007602	0.7	Bile acids, alcohols and derivatives	Monohydroxy bile acids, alcohols and derivatives
TOF	PRP007603	0.7	Bile acids, alcohols and derivatives	Monohydroxy bile acids, alcohols and derivatives
TOF	PPR311092	0.7	Cinnamic acids	Methoxyphenols
TOF	PAU248301	0.7	Coumarins and derivatives	Cinnamic acids and derivatives
TOF	PAU201701	0.7	Cyclohexanols	Cyclohexylphenols
TOF	PAU202101	0.7	Cyclohexanols	Anisoles
TOF	PAU227005	0.7	Cyclohexylphenols	Cyclohexanols
TOF	PAU228705	0.7	Cyclohexylphenols	Cyclohexanols
TOF	PPR100328	0.7	D-alpha-amino acids	Alpha amino acids
TOF	PPR100389	0.7	D-alpha-amino acids	Alpha amino acids
TOF	PPT107580	0.7	D-alpha-amino acids	Alpha amino acids
TOF	PPT109760	0.7	D-alpha-amino acids	Alpha amino acids
TOF	PPR100221	0.7	Delta amino acids and derivatives	Proline and derivatives
TOF	PPT103910	0.7	Delta amino acids and derivatives	Proline and derivatives
TOF	PPR311053	0.7	Dipeptides	Peptides
TOF	PAU161501	0.7	Diphenylmethanes	Dibenzocycloheptenes
TOF	PAU161502	0.7	Diphenylmethanes	Dibenzocycloheptenes
TOF	PMSJ00155	0.7	Diterpene glycosides	Sesterterpenoids
TOF	PMSJ00156	0.7	Diterpene glycosides	Sesterterpenoids
TOF	PMSJ00120	0.7	Diterpenoids	Xanthophylls
TOF	PPR300300	0.7	Eburnan-type alkaloids	Yohimbine alkaloids
TOF	PPR300316	0.7	Eburnan-type alkaloids	Yohimbine alkaloids
FT	PCE000693	0.7	Fatty acyl glycosides of mono- and disaccharides	Glycosylamines
TOF	PBML00656	0.7	Flavanones	2'-Hydroxychalcones	Flavonoids
TOF	PBML01469	0.7	Flavanones	2'-Hydroxychalcones	Flavonoids
TOF	PBML01706	0.7	Flavanones	2'-Hydroxychalcones	Flavonoids
TOF	PBML01715	0.7	Flavanones	2'-Hydroxychalcones	Flavonoids
TOF	PPR302007	0.7	Flavanones	2'-Hydroxychalcones	Flavonoids
TOF	PPR302025	0.7	Flavanones	2'-Hydroxychalcones	Flavonoids
TOF	PPR303265	0.7	Flavanones	2'-Hydroxychalcones	Flavonoids
TOF	PPR303277	0.7	Flavanones	2'-Hydroxychalcones	Flavonoids
TOF	PPR303289	0.7	Flavanones	2'-Hydroxychalcones	Flavonoids
TOF	PPR310996	0.7	Flavanones	2'-Hydroxychalcones	Flavonoids
TOF	PPR310997	0.7	Flavanones	2'-Hydroxychalcones	Flavonoids
TOF	PBML01470	0.7	Flavones	Isoflavones	Flavonoids
TOF	PPR302945	0.7	Flavones	Anthraquinones	Flavonoids
TOF	PPR302965	0.7	Flavones	Anthraquinones	Flavonoids
TOF	PPR302975	0.7	Flavones	Anthraquinones	Flavonoids
TOF	PPR302980	0.7	Flavones	Hydroxyanthraquinones	Flavonoids
TOF	PPR302985	0.7	Flavones	Anthraquinones	Flavonoids
TOF	PPR303382	0.7	Flavones	Anthraquinones	Flavonoids
TOF	PPR303394	0.7	Flavones	Anthraquinones	Flavonoids
TOF	PPR303405	0.7	Flavones	Anthraquinones	Flavonoids
TOF	PRP004801	0.7	Flavones	Flavonols	Flavonoids
TOF	PPR100368	0.7	Flavonoid 3-O-p-coumaroyl glycosides	Flavonoid-3-O-glycosides	Flavonoids
TOF	PPR101023	0.7	Flavonoid 3-O-p-coumaroyl glycosides	Flavonoid-3-O-glycosides	Flavonoids
TOF	PPT108720	0.7	Flavonoid 3-O-p-coumaroyl glycosides	Flavonoid-3-O-glycosides	Flavonoids
TOF	PPT109250	0.7	Flavonoid 3-O-p-coumaroyl glycosides	Flavonoid-3-O-glycosides	Flavonoids
TOF	PPR302157	0.7	Flavonoid 8-C-glycosides	Flavonoid C-glycosides	Flavonoids
TOF	PPR302177	0.7	Flavonoid 8-C-glycosides	Flavonoid C-glycosides	Flavonoids
TOF	PPR302508	0.7	Flavonoid 8-C-glycosides	Flavonoid-7-O-glycosides	Flavonoids
TOF	PPR302532	0.7	Flavonoid 8-C-glycosides	Flavonoid-7-O-glycosides	Flavonoids
TOF	PPR302557	0.7	Flavonoid 8-C-glycosides	Flavonoid C-glycosides	Flavonoids
TOF	PPR302581	0.7	Flavonoid 8-C-glycosides	Flavonoid C-glycosides	Flavonoids
TOF	PPR302605	0.7	Flavonoid 8-C-glycosides	Flavonoid C-glycosides	Flavonoids
TOF	PPR303414	0.7	Flavonoid C-glycosides	Flavonoid 8-C-glycosides	Flavonoids
TOF	PPR303430	0.7	Flavonoid C-glycosides	Flavonoid 8-C-glycosides	Flavonoids
TOF	PPR100359	0.7	Flavonoid O-glycosides	Flavonoid-7-O-glycosides	Flavonoids
TOF	PPR100365	0.7	Flavonoid O-glycosides	Flavonoid-3-O-glycosides	Flavonoids
TOF	PPR302074	0.7	Flavonoid O-glycosides	Flavonoid-7-O-glycosides	Flavonoids
TOF	PPR302081	0.7	Flavonoid O-glycosides	Flavonoid-7-O-glycosides	Flavonoids
TOF	PPR302085	0.7	Flavonoid O-glycosides	Flavonoid-7-O-glycosides	Flavonoids
TOF	PPR302096	0.7	Flavonoid O-glycosides	Flavonoid-7-O-glycosides	Flavonoids
TOF	PPR302107	0.7	Flavonoid O-glycosides	Flavonoid-7-O-glycosides	Flavonoids
TOF	PPR302111	0.7	Flavonoid O-glycosides	Flavonoid-7-O-glycosides	Flavonoids
TOF	PPR302117	0.7	Flavonoid O-glycosides	Flavonoid-7-O-glycosides	Flavonoids
TOF	PPR302120	0.7	Flavonoid O-glycosides	Flavonoid-7-O-glycosides	Flavonoids
TOF	PPR302123	0.7	Flavonoid O-glycosides	Flavonoid-7-O-glycosides	Flavonoids
TOF	PPR302132	0.7	Flavonoid O-glycosides	Flavonoid-7-O-glycosides	Flavonoids
TOF	PPR302135	0.7	Flavonoid O-glycosides	Flavonoid-7-O-glycosides	Flavonoids
TOF	PPR302140	0.7	Flavonoid O-glycosides	Flavonoid-7-O-glycosides	Flavonoids
TOF	PPR302142	0.7	Flavonoid O-glycosides	Flavonoid-7-O-glycosides	Flavonoids
TOF	PPR302145	0.7	Flavonoid O-glycosides	Flavonoid-7-O-glycosides	Flavonoids
TOF	PPR302416	0.7	Flavonoid O-glycosides	Flavonoid-7-O-glycosides	Flavonoids
TOF	PPR302434	0.7	Flavonoid O-glycosides	Flavonoid-7-O-glycosides	Flavonoids
TOF	PPR302440	0.7	Flavonoid O-glycosides	Flavonoid-7-O-glycosides	Flavonoids
TOF	PPR302458	0.7	Flavonoid O-glycosides	Flavonoid-7-O-glycosides	Flavonoids
TOF	PPR302464	0.7	Flavonoid O-glycosides	Flavonoid-7-O-glycosides	Flavonoids
TOF	PPR302860	0.7	Flavonoid O-glycosides	Flavonoid-3-O-glycosides	Flavonoids
TOF	PPR302866	0.7	Flavonoid O-glycosides	Flavonoid-3-O-glycosides	Flavonoids
TOF	PPR302890	0.7	Flavonoid O-glycosides	Flavonoid-3-O-glycosides	Flavonoids
TOF	PPR302914	0.7	Flavonoid O-glycosides	Flavonoid-3-O-glycosides	Flavonoids
TOF	PPR303640	0.7	Flavonoid O-glycosides	Flavonoid-7-O-glycosides	Flavonoids
TOF	PPR310507	0.7	Flavonoid O-glycosides	Flavonoid-7-O-glycosides	Flavonoids
TOF	PPR310907	0.7	Flavonoid O-glycosides	Flavonoid-3-O-glycosides	Flavonoids
TOF	PPR310951	0.7	Flavonoid O-glycosides	Flavonoid-7-O-glycosides	Flavonoids
TOF	PPT108550	0.7	Flavonoid O-glycosides	Flavonoid-7-O-glycosides	Flavonoids
TOF	PPT108690	0.7	Flavonoid O-glycosides	Flavonoid-3-O-glycosides	Flavonoids
TOF	PPR303181	0.7	Flavonoid-3-O-glucuronides	Flavonoid-7-O-glucuronides	Flavonoids
TOF	PPR100244	0.7	Flavonoid-3-O-glycosides	Flavonoid-7-O-glycosides	Flavonoids
TOF	PPR101016	0.7	Flavonoid-3-O-glycosides	Flavonoid-7-O-glycosides	Flavonoids
TOF	PPR101018	0.7	Flavonoid-3-O-glycosides	Flavonoid 3-O-p-coumaroyl glycosides	Flavonoids
TOF	PPR101019	0.7	Flavonoid-3-O-glycosides	Flavonoid-7-O-glycosides	Flavonoids
TOF	PPR301903	0.7	Flavonoid-3-O-glycosides	Flavonoid-7-O-glycosides	Flavonoids
TOF	PPR301909	0.7	Flavonoid-3-O-glycosides	Flavonoid-7-O-glycosides	Flavonoids
TOF	PPR301927	0.7	Flavonoid-3-O-glycosides	Flavonoid O-glycosides	Flavonoids
TOF	PPR301951	0.7	Flavonoid-3-O-glycosides	Flavonoid-7-O-glycosides	Flavonoids
TOF	PPR301957	0.7	Flavonoid-3-O-glycosides	Flavonoid O-glycosides	Flavonoids
TOF	PPR302407	0.7	Flavonoid-3-O-glycosides	Flavonoid-7-O-glycosides	Flavonoids
TOF	PPR302413	0.7	Flavonoid-3-O-glycosides	Flavonoid-7-O-glycosides	Flavonoids
TOF	PPR302419	0.7	Flavonoid-3-O-glycosides	Flavonoid-7-O-glycosides	Flavonoids
TOF	PPR302437	0.7	Flavonoid-3-O-glycosides	Flavonoid-7-O-glycosides	Flavonoids
TOF	PPR302455	0.7	Flavonoid-3-O-glycosides	Flavonoid-7-O-glycosides	Flavonoids
TOF	PPR302461	0.7	Flavonoid-3-O-glycosides	Flavonoid-7-O-glycosides	Flavonoids
TOF	PPR302776	0.7	Flavonoid-3-O-glycosides	Flavonoid-7-O-glycosides	Flavonoids
TOF	PPR302791	0.7	Flavonoid-3-O-glycosides	Flavonoid-7-O-glycosides	Flavonoids
TOF	PPR302800	0.7	Flavonoid-3-O-glycosides	Flavonoid O-glycosides	Flavonoids
TOF	PPR302947	0.7	Flavonoid-3-O-glycosides	Flavonoid-7-O-glycosides	Flavonoids
TOF	PPR302972	0.7	Flavonoid-3-O-glycosides	Flavonoid-7-O-glycosides	Flavonoids
TOF	PPR303017	0.7	Flavonoid-3-O-glycosides	Flavonoid-7-O-glycosides	Flavonoids
TOF	PPR303027	0.7	Flavonoid-3-O-glycosides	Flavonoid-7-O-glycosides	Flavonoids
TOF	PPR303031	0.7	Flavonoid-3-O-glycosides	Flavonoid-7-O-glycosides	Flavonoids
TOF	PPR303146	0.7	Flavonoid-3-O-glycosides	Flavonoid-7-O-glycosides	Flavonoids
TOF	PPR303162	0.7	Flavonoid-3-O-glycosides	Flavonoid-7-O-glycosides	Flavonoids
TOF	PPR310906	0.7	Flavonoid-3-O-glycosides	Flavonoid O-glycosides	Flavonoids
TOF	PPT104230	0.7	Flavonoid-3-O-glycosides	Flavonoid-7-O-glycosides	Flavonoids
TOF	PRP017301	0.7	Flavonoid-3-O-glycosides	Flavonoid-7-O-glycosides	Flavonoids
TOF	PBML00107	0.7	Flavonoid-7-O-glycosides	Isoflavonoid O-glycosides	Flavonoids
TOF	PBML00131	0.7	Flavonoid-7-O-glycosides	Isoflavonoid O-glycosides	Flavonoids
TOF	PPR100239	0.7	Flavonoid-7-O-glycosides	Flavonoid O-glycosides	Flavonoids
TOF	PPR100351	0.7	Flavonoid-7-O-glycosides	Flavonoid O-glycosides	Flavonoids
TOF	PPR101008	0.7	Flavonoid-7-O-glycosides	Flavonoid-3-O-glycosides	Flavonoids
TOF	PPR101049	0.7	Flavonoid-7-O-glycosides	Flavonoid-3-O-glycosides	Flavonoids
TOF	PPR101053	0.7	Flavonoid-7-O-glycosides	Flavonoid-3-O-glycosides	Flavonoids
TOF	PPR301898	0.7	Flavonoid-7-O-glycosides	Flavonoid-3-O-glycosides	Flavonoids
TOF	PPR301904	0.7	Flavonoid-7-O-glycosides	Flavonoid-3-O-glycosides	Flavonoids
TOF	PPR301928	0.7	Flavonoid-7-O-glycosides	Flavonoid-3-O-glycosides	Flavonoids
TOF	PPR301934	0.7	Flavonoid-7-O-glycosides	Flavonoid-3-O-glycosides	Flavonoids
TOF	PPR301940	0.7	Flavonoid-7-O-glycosides	Flavonoid-3-O-glycosides	Flavonoids
TOF	PPR301946	0.7	Flavonoid-7-O-glycosides	Flavonoid-3-O-glycosides	Flavonoids
TOF	PPR301952	0.7	Flavonoid-7-O-glycosides	Flavonoid-3-O-glycosides	Flavonoids
TOF	PPR301973	0.7	Flavonoid-7-O-glycosides	Flavonoid-3-O-glycosides	Flavonoids
TOF	PPR301976	0.7	Flavonoid-7-O-glycosides	Flavonoid-3-O-glycosides	Flavonoids
TOF	PPR301988	0.7	Flavonoid-7-O-glycosides	Flavonoid-3-O-glycosides	Flavonoids
TOF	PPR301997	0.7	Flavonoid-7-O-glycosides	Flavonoid-3-O-glycosides	Flavonoids
TOF	PPR302000	0.7	Flavonoid-7-O-glycosides	Flavonoid-3-O-glycosides	Flavonoids
TOF	PPR302004	0.7	Flavonoid-7-O-glycosides	Flavonoid O-glycosides	Flavonoids
TOF	PPR302016	0.7	Flavonoid-7-O-glycosides	Flavonoid O-glycosides	Flavonoids
TOF	PPR302021	0.7	Flavonoid-7-O-glycosides	Flavonoid-3-O-glycosides	Flavonoids
TOF	PPR302022	0.7	Flavonoid-7-O-glycosides	Flavonoid O-glycosides	Flavonoids
TOF	PPR302028	0.7	Flavonoid-7-O-glycosides	Flavonoid O-glycosides	Flavonoids
TOF	PPR302046	0.7	Flavonoid-7-O-glycosides	Flavonoid O-glycosides	Flavonoids
TOF	PPR302051	0.7	Flavonoid-7-O-glycosides	Flavonoid O-glycosides	Flavonoids
TOF	PPR302057	0.7	Flavonoid-7-O-glycosides	Flavonoid O-glycosides	Flavonoids
TOF	PPR302069	0.7	Flavonoid-7-O-glycosides	Flavonoid O-glycosides	Flavonoids
TOF	PPR302118	0.7	Flavonoid-7-O-glycosides	Flavonoid O-glycosides	Flavonoids
TOF	PPR302127	0.7	Flavonoid-7-O-glycosides	Flavonoid O-glycosides	Flavonoids
TOF	PPR302130	0.7	Flavonoid-7-O-glycosides	Flavonoid O-glycosides	Flavonoids
TOF	PPR302154	0.7	Flavonoid-7-O-glycosides	Flavonoid O-glycosides	Flavonoids
TOF	PPR302169	0.7	Flavonoid-7-O-glycosides	Flavonoid O-glycosides	Flavonoids
TOF	PPR302174	0.7	Flavonoid-7-O-glycosides	Flavonoid O-glycosides	Flavonoids
TOF	PPR302189	0.7	Flavonoid-7-O-glycosides	Flavonoid O-glycosides	Flavonoids
TOF	PPR302342	0.7	Flavonoid-7-O-glycosides	Flavonoid O-glycosides	Flavonoids
TOF	PPR302397	0.7	Flavonoid-7-O-glycosides	Flavonoid O-glycosides	Flavonoids
TOF	PPR302482	0.7	Flavonoid-7-O-glycosides	Flavonoid-3-O-glycosides	Flavonoids
TOF	PPR302486	0.7	Flavonoid-7-O-glycosides	Flavonoid O-glycosides	Flavonoids
TOF	PPR302487	0.7	Flavonoid-7-O-glycosides	Flavonoid-3-O-glycosides	Flavonoids
TOF	PPR302499	0.7	Flavonoid-7-O-glycosides	Flavonoid-3-O-glycosides	Flavonoids
TOF	PPR302505	0.7	Flavonoid-7-O-glycosides	Flavonoid-3-O-glycosides	Flavonoids
TOF	PPR302511	0.7	Flavonoid-7-O-glycosides	Flavonoid-3-O-glycosides	Flavonoids
TOF	PPR302517	0.7	Flavonoid-7-O-glycosides	Flavonoid-3-O-glycosides	Flavonoids
TOF	PPR302523	0.7	Flavonoid-7-O-glycosides	Flavonoid-3-O-glycosides	Flavonoids
TOF	PPR302529	0.7	Flavonoid-7-O-glycosides	Flavonoid-3-O-glycosides	Flavonoids
TOF	PPR302533	0.7	Flavonoid-7-O-glycosides	Flavonoid O-glycosides	Flavonoids
TOF	PPR302534	0.7	Flavonoid-7-O-glycosides	Flavonoid-3-O-glycosides	Flavonoids
TOF	PPR302540	0.7	Flavonoid-7-O-glycosides	Flavonoid-3-O-glycosides	Flavonoids
TOF	PPR302546	0.7	Flavonoid-7-O-glycosides	Flavonoid-3-O-glycosides	Flavonoids
TOF	PPR302725	0.7	Flavonoid-7-O-glycosides	Flavonoid O-glycosides	Flavonoids
TOF	PPR303684	0.7	Flavonoid-7-O-glycosides	Flavonoid-3-O-glycosides	Flavonoids
TOF	PPR303686	0.7	Flavonoid-7-O-glycosides	Flavonoid O-glycosides	Flavonoids
TOF	PPR303692	0.7	Flavonoid-7-O-glycosides	Flavonoid O-glycosides	Flavonoids
TOF	PPR303694	0.7	Flavonoid-7-O-glycosides	Flavonoid O-glycosides	Flavonoids
TOF	PPR303700	0.7	Flavonoid-7-O-glycosides	Flavonoid O-glycosides	Flavonoids
TOF	PPR303702	0.7	Flavonoid-7-O-glycosides	Flavonoid O-glycosides	Flavonoids
TOF	PPR310466	0.7	Flavonoid-7-O-glycosides	Flavonoid O-glycosides	Flavonoids
TOF	PPR310467	0.7	Flavonoid-7-O-glycosides	Flavonoid O-glycosides	Flavonoids
TOF	PPR310904	0.7	Flavonoid-7-O-glycosides	Flavonoid-3-O-glycosides	Flavonoids
TOF	PPR310937	0.7	Flavonoid-7-O-glycosides	Flavonoid-3-O-glycosides	Flavonoids
TOF	PPR310949	0.7	Flavonoid-7-O-glycosides	Flavonoid-3-O-glycosides	Flavonoids
TOF	PPR311004	0.7	Flavonoid-7-O-glycosides	Flavonoid O-glycosides	Flavonoids
TOF	PPT104180	0.7	Flavonoid-7-O-glycosides	Flavonoid O-glycosides	Flavonoids
TOF	PPT108460	0.7	Flavonoid-7-O-glycosides	Flavonoid O-glycosides	Flavonoids
TOF	PPT111700	0.7	Flavonoid-7-O-glycosides	Flavonoid-3-O-glycosides	Flavonoids
TOF	PBML00320	0.7	Flavonols	4'-O-methylisoflavones	Flavonoids
TOF	PBML00322	0.7	Flavonols	Isoflavones	Flavonoids
TOF	PBML00325	0.7	Flavonols	4'-O-methylisoflavones	Flavonoids
TOF	PBML00819	0.7	Flavonols	3'-O-methylated flavonoids	Flavonoids
TOF	PBML01553	0.7	Flavonols	7-O-methylated flavonoids	Flavonoids
TOF	PPR100229	0.7	Flavonols	3'-O-methylated flavonoids	Flavonoids
TOF	PPR310900	0.7	Flavonols	Isoflavones	Flavonoids
TOF	PPR310903	0.7	Flavonols	4'-O-methylisoflavones	Flavonoids
TOF	PPT104030	0.7	Flavonols	3'-O-methylated flavonoids	Flavonoids
TOF	PAU288101	0.7	Gamma carbolines	Beta carbolines
TOF	PAU288102	0.7	Gamma carbolines	Beta carbolines
TOF	PAU288103	0.7	Gamma carbolines	Beta carbolines
TOF	PAU288104	0.7	Gamma carbolines	Alpha carbolines
TOF	PAU288106	0.7	Gamma carbolines	Beta carbolines
TOF	PAU239701	0.7	Gluco/mineralocorticoids, progestogins and derivatives	Estrane steroids
TOF	PAU281301	0.7	Gluco/mineralocorticoids, progestogins and derivatives	Bufanolides and derivatives
TOF	PAU282706	0.7	Gluco/mineralocorticoids, progestogins and derivatives	Estrogens and derivatives
FT	PCE000238	0.7	Glycosylamines	Fatty acyl glycosides of mono- and disaccharides
FT	PCE000607	0.7	Glycosylamines	Fatty acyl glycosides of mono- and disaccharides
TOF	PPR100217	0.7	Guanidines	Alpha amino acids and derivatives
TOF	PPT103830	0.7	Guanidines	Alpha amino acids and derivatives
TOF	PRP014501	0.7	Hexoses	N-acyl-alpha-hexosamines
TOF	PRP014502	0.7	Hexoses	N-acyl-alpha-hexosamines
TOF	PRP014503	0.7	Hexoses	N-acyl-alpha-hexosamines
TOF	PAU151601	0.7	Hydropyrimidines	Hydroxyindoles
TOF	PPR300784	0.7	Hydroquinolones	Isoquinolones and derivatives
TOF	PPR100380	0.7	Hydroxy fatty acids	Oxepanes
TOF	PPT109450	0.7	Hydroxy fatty acids	Oxepanes
TOF	PAN113101	0.7	Hydroxybenzaldehydes	Eremophilane, 8,9-secoeremophilane and furoeremophilane sesquiterpenoids
TOF	PAN113102	0.7	Hydroxybenzaldehydes	Eremophilane, 8,9-secoeremophilane and furoeremophilane sesquiterpenoids
TOF	PAN113103	0.7	Hydroxybenzaldehydes	Eremophilane, 8,9-secoeremophilane and furoeremophilane sesquiterpenoids
TOF	PAN113104	0.7	Hydroxybenzaldehydes	Eremophilane, 8,9-secoeremophilane and furoeremophilane sesquiterpenoids
TOF	PBML01379	0.7	Hydroxycoumarins	7-hydroxycoumarins
TOF	PPR100332	0.7	Hydroxypyridines	Pyridinones
TOF	PPT107640	0.7	Hydroxypyridines	Pyridinones
TOF	PAU250806	0.7	Indolines	Hydroxyindoles
TOF	PPR301906	0.7	Isoflavones	Hydroxyanthraquinones	Flavonoids
TOF	PPR301930	0.7	Isoflavones	Hydroxyanthraquinones	Flavonoids
TOF	PPR302631	0.7	Isoflavones	Anthraquinones	Flavonoids
TOF	PPR302679	0.7	Isoflavones	Anthraquinones	Flavonoids
TOF	PPR310857	0.7	Isoflavones	Flavones	Flavonoids
TOF	PBML00186	0.7	Isoflavonoid O-glycosides	Pterocarpans	Flavonoids
TOF	PBML01596	0.7	Isoflavonoid O-glycosides	Flavonoid-7-O-glycosides	Flavonoids
TOF	PBML01605	0.7	Isoflavonoid O-glycosides	Flavonoid-7-O-glycosides	Flavonoids
TOF	PBML01614	0.7	Isoflavonoid O-glycosides	Flavonoid-7-O-glycosides	Flavonoids
FT	PCE000613	0.7	Isoleucine and derivatives	Leucine and derivatives	Leu/Ile
FT	PCE000616	0.7	Isoleucine and derivatives	Leucine and derivatives	Leu/Ile
FT	PCE000619	0.7	Isoleucine and derivatives	L-alpha-amino acids
TOF	PPR304086	0.7	Isoleucine and derivatives	Leucine and derivatives	Leu/Ile
TOF	PPR304088	0.7	Isoleucine and derivatives	Leucine and derivatives	Leu/Ile
TOF	PPR304093	0.7	Isoleucine and derivatives	Leucine and derivatives	Leu/Ile
TOF	PPR304095	0.7	Isoleucine and derivatives	Leucine and derivatives	Leu/Ile
TOF	PPR304101	0.7	Isoleucine and derivatives	Leucine and derivatives	Leu/Ile
TOF	PPR304103	0.7	Isoleucine and derivatives	Leucine and derivatives	Leu/Ile
TOF	PPR310540	0.7	Isoleucine and derivatives	Leucine and derivatives	Leu/Ile
TOF	PPR311151	0.7	Isoleucine and derivatives	Leucine and derivatives	Leu/Ile
TOF	PRP000803	0.7	Isoleucine and derivatives	L-alpha-amino acids
TOF	PRP029802	0.7	Isoleucine and derivatives	Leucine and derivatives	Leu/Ile
TOF	PRP029803	0.7	Isoleucine and derivatives	Leucine and derivatives	Leu/Ile
TOF	PPR100169	0.7	L-alpha-amino acids	Leucine and derivatives
TOF	PPR100170	0.7	L-alpha-amino acids	Leucine and derivatives
TOF	PPR100390	0.7	L-alpha-amino acids	Glutamic acid and derivatives
TOF	PPT102830	0.7	L-alpha-amino acids	Leucine and derivatives
TOF	PPT102833	0.7	L-alpha-amino acids	Leucine and derivatives
TOF	PPT109770	0.7	L-alpha-amino acids	Glutamic acid and derivatives
TOF	PRP001001	0.7	L-alpha-amino acids	Alpha amino acids
FT	PCE000683	0.7	Leucine and derivatives	Isoleucine and derivatives	Leu/Ile
FT	PCE000690	0.7	Leucine and derivatives	Isoleucine and derivatives	Leu/Ile
TOF	PPR304109	0.7	Leucine and derivatives	Isoleucine and derivatives	Leu/Ile
TOF	PPR304111	0.7	Leucine and derivatives	Isoleucine and derivatives	Leu/Ile
TOF	PPR304115	0.7	Leucine and derivatives	Isoleucine and derivatives	Leu/Ile
TOF	PPR304117	0.7	Leucine and derivatives	Isoleucine and derivatives	Leu/Ile
TOF	PPR304119	0.7	Leucine and derivatives	Isoleucine and derivatives	Leu/Ile
TOF	PPR304121	0.7	Leucine and derivatives	Isoleucine and derivatives	Leu/Ile
TOF	PPR304123	0.7	Leucine and derivatives	Isoleucine and derivatives	Leu/Ile
TOF	PPR304125	0.7	Leucine and derivatives	Isoleucine and derivatives	Leu/Ile
TOF	PPR304127	0.7	Leucine and derivatives	Isoleucine and derivatives	Leu/Ile
TOF	PPR304129	0.7	Leucine and derivatives	Isoleucine and derivatives	Leu/Ile
TOF	PPR304131	0.7	Leucine and derivatives	Isoleucine and derivatives	Leu/Ile
TOF	PPR310541	0.7	Leucine and derivatives	Isoleucine and derivatives	Leu/Ile
TOF	PRP000602	0.7	Leucine and derivatives	L-alpha-amino acids
TOF	PRP029701	0.7	Leucine and derivatives	Isoleucine and derivatives	Leu/Ile
TOF	PRP029702	0.7	Leucine and derivatives	Isoleucine and derivatives	Leu/Ile
TOF	PAU121201	0.7	m-Xylenes	Quinolizidinones
TOF	PPR300065	0.7	Macroline alkaloids	Cinchona alkaloids
TOF	PPR300085	0.7	Macroline alkaloids	Cinchona alkaloids
TOF	PPR300105	0.7	Macroline alkaloids	Cinchona alkaloids
TOF	PRP007501	0.7	Monohydroxy bile acids, alcohols and derivatives	Bile acids, alcohols and derivatives
TOF	PRP007502	0.7	Monohydroxy bile acids, alcohols and derivatives	Bile acids, alcohols and derivatives
TOF	PRP007503	0.7	Monohydroxy bile acids, alcohols and derivatives	Bile acids, alcohols and derivatives
TOF	PAU158001	0.7	Morphinans	Alkaloids and derivatives
TOF	PAU158002	0.7	Morphinans	Alkaloids and derivatives
TOF	PAU158007	0.7	Morphinans	Alkaloids and derivatives
TOF	PAU158008	0.7	Morphinans	Alkaloids and derivatives
TOF	PAU217801	0.7	Morphinans	Catecholamines and derivatives
TOF	PAU258701	0.7	Morpholines	Caprolactams
TOF	PRP012902	0.7	N-acyl-alpha amino acids	Hippuric acids
TOF	PRP012903	0.7	N-acyl-alpha amino acids	Hippuric acids
TOF	PAU207402	0.7	N-aliphatic s-triazines	1,3,5-triazine-2,4-diamines
TOF	PPT110270	0.7	Nicotinamides	N-phenylureas
TOF	PPR100325	0.7	Oxepanes	Hydroxy fatty acids
TOF	PPT107420	0.7	Oxepanes	Hydroxy fatty acids
FT	PUF419703	0.7	P-toluenesulfonamides	Benzenesulfonamides
FT	PUF419704	0.7	P-toluenesulfonamides	Benzenesulfonamides
TOF	PPR311052	0.7	Peptides	Dipeptides
TOF	PRP018502	0.7	Phenazines and derivatives	Hydroquinolones
TOF	PRP019102	0.7	Phenazines and derivatives	Phenanthrolines
FT	PKNA00092	0.7	Phenylalanine and derivatives	Benzoic acid esters
FT	PUF413703	0.7	Phenylisopropylamines	Diphenylmethanes
TOF	PBML01589	0.7	Pterocarpans	Isoflavonoid O-glycosides
TOF	PBML01607	0.7	Pterocarpans	Isoflavonoid O-glycosides
TOF	PPR310747	0.7	Pterocarpans	Retrochalcones
TOF	PPR310806	0.7	Purine 2'-deoxyribonucleosides	5'-deoxyribonucleosides
TOF	PPR100446	0.7	Ribonucleoside 3'-phosphates	Purine ribonucleoside monophosphates
TOF	PPT111640	0.7	Ribonucleoside 3'-phosphates	Purine ribonucleoside monophosphates
TOF	PRP017001	0.7	Salicylic acids	Hydroxybenzoic acid derivatives
TOF	PRP017002	0.7	Salicylic acids	Hydroxybenzoic acid derivatives
TOF	PMSJ00105	0.7	Sesquaterpenoids	Xanthophylls
TOF	PMSJ00157	0.7	Sesterterpenoids	Diterpene glycosides
TOF	PMSJ00158	0.7	Sesterterpenoids	Diterpene glycosides
TOF	PPR300613	0.7	Spirosolanes and derivatives	Furostanes and derivatives
TOF	PRP006901	0.7	Taurinated bile acids and derivatives	Trihydroxy bile acids, alcohols and derivatives
TOF	PRP026801	0.7	Taurinated bile acids and derivatives	Trihydroxy bile acids, alcohols and derivatives
TOF	PRP005901	0.7	Trihydroxy bile acids, alcohols and derivatives	Taurinated bile acids and derivatives
TOF	PRP005902	0.7	Trihydroxy bile acids, alcohols and derivatives	Taurinated bile acids and derivatives
TOF	PMSJ00142	0.7	Triterpenoids	Carotenes
TOF	PBML01287	0.7	Tryptamines and derivatives	Indoles
FT	PCE000573	0.7	Valine and derivatives	Alpha amino acids
FT	PCE000579	0.7	Valine and derivatives	Alpha amino acids
TOF	PMSJ00107	0.7	Xanthophylls	Diterpenoids
TOF	PMSJ00113	0.7	Xanthophylls	Sesquaterpenoids
TOF	PRP026101	0.7	1-acyl-sn-glycero-3-phosphoethanolamines	1-acyl-sn-glycero-3-phosphocholines
